# Spatially-resolved molecular sex differences at single cell resolution in the adult human ventromedial and arcuate hypothalamus

**DOI:** 10.1101/2024.12.07.627362

**Authors:** Bernard Mulvey, Yi Wang, Heena R. Divecha, Svitlana V. Bach, Kelsey D. Montgomery, Sophia Cinquemani, Atharv Chandra, Yufeng Du, Ryan A. Miller, Joel E. Kleinman, Stephanie C. Page, Thomas M. Hyde, Keri Martinowich, Stephanie C. Hicks, Kasper D. Hansen, Kristen R. Maynard

## Abstract

The hypothalamus contains multiple regions, including the ventromedial hypothalamus (VMH) and arcuate (ARC), which are responsible for sex-differentiated functions such as endocrine signaling, metabolism, and reproductive behaviors. While molecular, anatomic, and sex-differentiated features of rodent hypothalamus are well-established, much less is known about these regions in humans. Here we provide a spatially-resolved single cell atlas of sex-differentially expressed (sex-DE) genes in human VMH and ARC. We identify neuronal populations governing hypothalamus-specific functions, define their spatial distributions, and show increased retinoid pathway gene expression compared to rodents. Within VMH and ARC, we find correlated autosomal expression differences localized to *ESR1/TAC3*-expressing and *CRHR2*-expressing neurons, and extensive sex-DE of genes linked to sex-biased disorders including autism, depression, and schizophrenia. Our molecular mapping of disease associations to hypothalamic cell types with established roles in sex-divergent physiology and behavior provides insights into mechanistic bases of sex bias in neurodevelopmental and neuropsychiatric disorders.
