## Supplementary material for "Spatially-resolved molecular sex differences at single cell resolution in the adult human ventromedial and arcuate hypothalamus": Table S1-Demographics and Sequencing Quality Metrics for Visium

### Sheet: A-Vis Prep, Filtering, Rotation
			Sample Processing Sites					Unfiltered Data (any spot with ≥1 read)								All Spots Overlapping Tissue																								Analyzed Spots Only (Filtered for Mitochondrial Read %age ≤50%, ≥167 unique genes, ≥276 UMIs)					Image+Data Transformations Applied for Visualization		Other notes
Sample ID (Manuscript)	Sample ID (SpatialExperiment object)	Brain Number (donor)	Tissue sectioning and slide mounting	Hematoxylin-Eosin staining	Microscopy	Sequencing library preparation	Sequencer run	Number of Reads	Mean Reads per Spot	Total spots with 1 or more reads	Mean UMIs per spot	Mean unique genes per spot	Median UMIs detected per spot	Median unique genes per spot	Mean Reads Under Tissue per Spot	Number of Spots Under Tissue	Fraction of Spots Under Tissue	Median Genes per Spot	Median UMI Counts per Spot	Valid Barcodes	Valid UMIs	Sequencing Saturation	Q30 Bases in Barcode	Q30 Bases in RNA Read	Q30 Bases in UMI	Reads Mapped to Genome	Reads Mapped Confidently to Genome	Reads Mapped Confidently to Intergenic Regions	Reads Mapped Confidently to Intronic Regions	Reads Mapped Confidently to Exonic Regions	Reads Mapped Confidently to Transcriptome	Reads Mapped Antisense to Gene	Fraction Reads in Spots Under Tissue	Total Genes Detected	Number of spots	Mean UMIs per spot	Mean unique genes per spot	Median UMIs detected per spot	Median unique genes per spot	Number of spots	Mean UMIs per spot	Mean unique genes per spot	Median UMIs detected per spot	Median unique genes per spot	Rotation (deg clock-wise)	Horizontally Mirrored?
v8741A_F	V12D05-348_C1	Br8741	Lieber Institute	10x Genomics	10x Genomics	10x Genomics	10x Genomics	292817185	63669.8	4977	5307.27	2121.88	2805	1520	61478	4599	0.921274	1689	3169	0.978849	0.999706	0.892253	0.952548	0.918411	0.943722	0.973255	0.940476	0.0431028	0.0224812	0.874892	0.853972	0.00854038	0.986701	25052	4599	5666.93	2252.78	3169	1689	4569	5695.46	2264	3201	1707	90	No
v6588A_F	V12D05-348_D1	Br6588	Lieber Institute	10x Genomics	10x Genomics	10x Genomics	10x Genomics	251701995	50481.7	4992	7069.11	2796.82	5557.5	2627	49405.1	4986	0.998798	2627	5557.5	0.979517	0.99962	0.829863	0.953599	0.909615	0.944583	0.964274	0.929769	0.0464073	0.0224821	0.86088	0.840532	0.00768085	0.999134	25358	4986	7072.19	2797.71	5557.5	2627	4859	7252.27	2867.67	5708	2675	0	No
v8741B_F	V12D05-350_C1	Br8741	Lieber Institute	10x Genomics	10x Genomics	10x Genomics	10x Genomics	602380868	126232	4992	7514.7	2901.04	5894	2714	121672	4772	0.955929	2814	6188	0.978923	0.999666	0.925287	0.950875	0.91277	0.941467	0.968889	0.936465	0.0410215	0.0247367	0.870707	0.849876	0.0084149	0.984471	25937	4772	7748.99	2967.67	6188	2814	4753	7771.67	2974.78	6208	2822	90	No
v6588B_F	V12D05-350_D1	Br6588	Lieber Institute	10x Genomics	10x Genomics	10x Genomics	10x Genomics	297625015	59908.4	4992	8570.24	3477.86	7556.5	3404	58602.3	4968	0.995192	3412	7574.5	0.979968	0.99966	0.828448	0.95167	0.913576	0.942824	0.969349	0.937311	0.0388451	0.0237152	0.87475	0.85337	0.00906977	0.998274	25720	4968	8596.08	3486.11	7574.5	3412	4952	8616.81	3493.58	7586	3416	0	No
v5993A_F	V12D07-075_A1	Br5993	Lieber Institute	Lieber Institute	Lieber Institute	Lieber Institute	Johns Hopkins	417476818	85689	4992	5066.04	2170.06	4612.5	2134	83505.6	4872	0.975962	2161.5	4696.5	0.982451	0.999846	0.890382	0.972103	0.952102	0.968884	0.958463	0.795593	0.155223	0.0619957	0.578375	0.562146	0.00581252	0.993287	26124	4872	5153.79	2201.73	4696.5	2161.5	4856	5167.74	2207.14	4704	2165.5	0	No
v1735A_M	V12D07-075_D1	Br1735	Lieber Institute	Lieber Institute	Lieber Institute	Lieber Institute	Johns Hopkins	348419619	82039	4992	5303.16	2202.5	3964.5	1854	75852.5	4247	0.850761	2044	4424	0.980842	0.999841	0.893499	0.972061	0.951783	0.969403	0.980437	0.882676	0.0991538	0.0398524	0.74367	0.725281	0.00824097	0.953711	24547	4247	5961.75	2429.01	4424	2044	4221	5990.01	2439.81	4444	2053	180	Yes
v6197A_M	V12Y31-080_A1	Br6197	Lieber Institute	Lieber Institute	Lieber Institute	Lieber Institute	Johns Hopkins	290512578	63806.8	4992	6313.26	2670.83	5569.5	2571	61316.6	4553	0.912059	2685	5867	0.98127	0.999874	0.839307	0.973904	0.95878	0.974754	0.980147	0.841691	0.103733	0.0342469	0.703711	0.687138	0.005283	0.984314	24973	4553	6811.34	2857.19	5867	2685	4535	6832.44	2865.11	5890	2690	90	No
v5459A_M	V13M13-362_A1	Br5459	Lieber Institute	Lieber Institute	Lieber Institute	Lieber Institute	Johns Hopkins	259482185	65608.6	4929	3371.91	1640.92	2819	1507	61321.9	3955	0.792268	1786	3414	0.982658	0.999422	0.90191	0.970809	0.949703	0.968499	0.964568	0.834278	0.118311	0.0365827	0.679384	0.664028	0.00450164	0.965324	23654	3955	4053.12	1945.09	3414	1786	3936	4071.13	1953.24	3426	1794.5	0	Yes
v8667A_F	V13M13-362_D1	Br8667	Lieber Institute	Lieber Institute	Lieber Institute	Lieber Institute	Johns Hopkins	316770739	68343.2	4992	4238.63	1880.02	2797	1498	65519.4	4635	0.928486	1658	3147	0.981916	0.999421	0.898069	0.970863	0.94881	0.967598	0.938246	0.811558	0.100366	0.0293646	0.681827	0.667272	0.00417092	0.981258	23979	4635	4484.16	1969.25	3147	1658	4396	4721.24	2071.45	3404.5	1777.5	270	No
v1225A_M	V13Y24-346_C1	Br1225	Lieber Institute	Lieber Institute	Lieber Institute	Lieber Institute	Johns Hopkins	292817185	63669.8	4992	2935.06	1643.75	2252	1450.5	57128.8	4062	0.813702	1711	2723	0.98257	0.999835	0.928	0.97312	0.955922	0.973228	0.964142	0.928947	0.0418875	0.0243604	0.862699	0.84508	0.00574298	0.970237	23809	4062	3482.44	1925.26	2723	1711	3997	3535.17	1953.72	2751	1732	0	Yes

### Sheet: B-Xen Filtering, Rotation
		Unfiltered Data (all cells segmented by xeniumranger 1.7, all gene-targeting and non-targeting probe detections with quality score ≥20)							Initially filtered Data (removed outlier cells in terms of non-targeting probe counts; biologically improbable segmentations (e.g. nuclear area = to cell area); all 870,870 cells input to Banksy clustering yielding 41 clusters)							Analyzed Data (819,407 cells in one of the 33 NON-sample-specific Banksy clusters)
Sample ID in Manuscript and Supplemental Figs	Sample ID in Interactive Browsers and other Supplemental Data	Cell Mean Counts (including non-targeting probes)	Cell Median Counts (including non-targeting probes)	Cell St. Dev Counts (including non-targeting probes)	Cell Mean Counts (gene-targeting only)	Cell Median Counts (gene-targeting only)	Cell St. Dev Counts (gene-targeting only)	Number of cells	Cell Mean Counts (including non-targeting probes)	Cell Median Counts (including non-targeting probes)	Cell St. Dev Counts (including non-targeting probes)	Cell Mean Counts (gene-targeting only)	Cell Median Counts (gene-targeting only)	Cell St. Dev Counts (gene-targeting only)	Number of cells	Cell Mean Counts (including non-targeting probes)	Cell Median Counts (including non-targeting probes)	Cell St. Dev Counts (including non-targeting probes)	Cell Mean Counts (gene-targeting only)	Cell Median Counts (gene-targeting only)	Cell St. Dev Counts (gene-targeting only)	Number of cells	Spatial Coordinate Transformations Applied for Visualization (rotations as degrees clockwise)
X36_5459A	x5459B_M	344.32	296	217.25	342.51	294	216.464	69882	355.374	308	217.415	353.63	306	216.554	66056	335.223	290	207.477	333.628	288	206.734	55648	90° rotation
X36_5459B	x5459C_M	338.596	293	208.745	336.615	291	207.945	70591	349.664	305	208.808	347.76	303	207.924	66596	331.195	287	199.805	329.369	285.5	198.953	55728	270° rotation
X36_8667C	x8667B_F	261.696	213	200.719	260.217	211.5	200.149	74668	270.039	221	202.293	268.637	220	201.659	70806	269.691	221	201.462	268.29	220	200.834	69746	90° rotation
X86_reg1	x6197B_M	449.418	389	284.054	448.096	388	283.299	74029	456.624	397	284.019	455.326	396	283.233	72009	457.631	397	285.459	456.346	396	284.681	68504	180° rotation	horizontal reflect
X86_reg2	x5993B_F	333.196	269	243.262	332.162	268	242.749	60583	341.643	277	243.737	340.646	276	243.178	58316	334.057	269	243.595	333.064	268	243.025	54337	270° rotation	horizontal reflect
X86_reg3	x5993C_F	416.073	346	283.334	414.765	345	282.692	52686	427.694	359	283.998	426.431	357	283.301	50317	417.786	346	285.673	416.535	345	284.965	46112	270° rotation	horizontal reflect
X97_reg1	x1735B_M	432.759	364	295.063	431.437	363	294.327	65924	443.424	376	295.588	442.142	374	294.804	63287	444.29	376	295.882	443.004	375	295.097	62412	90° rotation
X97_reg2	x1735C_M	378.852	320	256.518	377.653	318.5	255.868	52812	387.731	330	257.04	386.572	329	256.342	50784	388.437	330	257.606	387.273	329	256.906	49995	90° rotation
X97_reg3	x6588C_F	418.654	366	257.975	416.983	364	257.103	102250	429.483	378	258.16	427.863	376	257.231	97473	430.499	378	258.749	428.875	377	257.816	95714	270° rotation	horizontal reflect
X99_1225A	x1225B_M	373.965	313	253.791	372.535	312	253.067	97498	385.065	325	254.597	383.691	324	253.81	92675	385.244	325	254.854	383.868	324	254.067	91817	270° rotation
X99_1225B	x1225C_M	330.785	273	233.259	329.395	272	232.527	72987	341.804	285	234.072	340.468	284	233.274	69150	342.578	285	234.902	341.236	284	234.101	67891	270° rotation
X99_8741C	x8741C_F	328.781	284	208.642	327.417	282	207.924	62834	337.184	292	208.91	335.864	291	208.14	60032	317.734	278	193.576	316.454	277	192.808	54094	horizontal reflect
X99_8741D	x8741D_F	332.987	279	224.97	331.605	278	224.155	55901	342.031	288	225.462	340.692	287	224.595	53369	317.978	270	208.905	316.699	269	208.052	47609	180° rotation	horizontal reflect

### Sheet: C-Donor metadata
Donor ID	sample_id_manuscript	sample_id_spatialexperiment	Age at Death	Reported Race	Sex	Postmortem Interval (hours)	RIN (Donor PFC)	BMI
Br1735	v1735A_M	V12D07-075_D1	31.54	CAUC	Male	25	8.6	24.6
Br5459	v5459A_M	V13M13-362_A1	38.99	CAUC	Male	32	8.5	23.1
Br5993	v5993A_F	V12D07-075_A1	48.1587	CAUC	Female	28	6.2	27.1
Br6197	v6197A_M	V12Y31-080_A1	28.5558	CAUC	Male	42	9.1	24.5
Br6588	v6588A_F	V12D05-348_D1	27.3484	CAUC	Female	31.5	6.2	27.3
Br6588	v6588B_F	V12D05-350_D1	27.3484	CAUC	Female	31.5	6.2	27.3
Br8667	v8667A_F	V13M13-362_D1	37.3333	CAUC	Female	13.5	6.9	31.6
Br8741	v8741A_F	V12D05-348_C1	28.1944	CAUC	Female	21	7.4	24
Br8741	v8741B_F	V12D05-350_C1	28.1944	CAUC	Female	21	7.4	24
Br1225	v1225A_M	V13Y24-346_C1	32.67	CAUC	Male	22.5	8.5	28.7
