## Supplementary material for "Spatially-resolved molecular sex differences at single cell resolution in the adult human ventromedial and arcuate hypothalamus": Table S8-Xenium Gene Panel Prioritization and Notes

### Sheet: A-Xenium Panel Genes, Notes
Gene Symbol	Gene Type: •Sex DE •in-VMH SVG •in-section SVG •VMH-enrichd vs other spots •Marker from this data •Marker from model species •Sex DE in model spp •in-VMH subspace in model spp •Non-VMH marker / sex DE / SVG	literature and preliminary Visium data notes on gene	Xenium Gene Panel	Ensembl ID in Xenium Data
ACVR1C	VMH nnSVG; macaque VMH contains LEPR+ ACVR1C+ populatiosn	Spatial pattern not obvious in visium data (maybe dorsal > ventral)? Co-expressed in LEPR+ cells in primate VMH. (Affinati ’21 Elife)	Custom Human HYP Targets	ENSG00000123612
ADARB1	Sex-differential gene of ARC cluster 8 and clusters 8+13 combined	Not particularly specific or highly expressed in ARC relative to other spots, but robust DE (M>F logFC 0.66 FDR 5x10^-4). RNA editing enzyme (A->I) that acts on GRIA2, GRIK2, HTR2C, GABRA3, KCNA1. Also associated with a neurodevelopmental disorder featuring intellectual disability and hypotonia.	Custom Human HYP Targets	ENSG00000197381
ADCYAP1	VMH enriched, spatial pattern, model system marker	aka PACAP. Lateral VMH > medial VMH biased expression possibly. Fairly good marker (densely expressed in VMH, scattered elsewhere in tissue). F>M in VMH spots, logFC 0.53, adj.P 0.03 . Would be useful for cell-cell communication analyses.	Custom Human HYP Targets	ENSG00000141433
AGRP	Known ARC marker; ARC marker in this data	Known ARC marker in mouse, high+dense expression in putative ARC clusters for this data vs. sparse low elsewhere. Differentiating marker cluster 8 vs 13 (top 8 by all three measures for pan-cluster markers) vs cluster 13 (fc.cohen 23, auc 45, fc.detected 8); top comparative marker for 8 specifically between 8 and 13; weaker marker than e.g. CYP26A1, GABRE above	Custom Human HYP Targets	ENSG00000159723
ALKAL2	Sex-differential gene of ARC cluster 8	~exclusive to ARC; robust sex DE (F>M lfc 1.61 FDR < 10^-3); secreted ligand of tyrosine kinase receptor, ALK (which is expressed in mouse PVN); loss of function of this receptor specifically in the PVN but not adipose, liver, etc results in maintained healthy body weight despite high fat diet in mice.(1) Our finding could indicate an ARC -> PVN signaling pathway a step upstream of the previous f…	Custom Human HYP Targets	ENSG00000189292
ANKRD34B	DEG: VMH vs not	Strong VMH expression and scattered weak elsewhere. Vague annotations suggesting peptidergic neuron specificity. Hypothalamus and basal ganglia are primary sites of protein expression (human protein atlas). Does not appear to be a marker of VMH in mouse, but is a marker of peptidergic cell types in mouse hypothalamus broadly. tl;dr -- novel/human-specific VMH marker?	Custom Human HYP Targets	ENSG00000189127
AR	Gene of interest re: sex differences	Highets concentration of spots in ARC, sparse elsewhere (more diffuse than ESR1 above). Androgen receptor.	Custom Human HYP Targets	ENSG00000169083
AVP	in-VMH SVG	lateral+midway of DV axis biased; marker non-VMH domains at higher resolutions (rank #1 for logFC, cluster 3 in nnsvg 10%ile,	Custom Human HYP Targets	ENSG00000101200
BDNF	General lab interest ± VMH spatial pattern?	Modest ventral > dorsal pattern in VMH.	Custom Human HYP Targets	ENSG00000176697
BMP8B	DEG: VMH vs not	~30% of VMH spots vs ~5% of others. Secreted peptide signal involved in stimulating brown adipose (thermogenic adipose) metabolism ( https://pubmed.ncbi.nlm.nih.gov/34489410/ )	Custom Human HYP Targets	ENSG00000116985
C2orf80	Sex-differential gene of ARC cluster 8	Broad expression, and not the highest in ARC. But yet another intellectual disability-linked gene, as well as associated with complete agenesis of the male genitalia in a patient with a 20kb deletion spanning most of the gene (mut. also found in mother and sister). Perhaps unsurprisingly then, upregulated in males here (M>F logfc 0.55). Sources: https://www.sciencedirect.com/science/article/pii/S…	Custom Human HYP Targets	ENSG00000188674
CAMK2A	VMH enriched. Probably in xenium brain set already.	VMH >> others	Custom Human HYP Targets	ENSG00000070808
CDH13	DEG: VMH vs not	Non-canonical cadherin (not thought to have cell adhesion properties, but does suppress axon growth). Strongly expressed in VMH, lower+sparse expression elsewhere. Target of an antisense lncRNA, FEDORA, which is sex DE in MDD brain and has sex diff fx when expressed in transgenic ms braiun (Issler 22, ""FEDORA..."")	Custom Human HYP Targets	ENSG00000140945
CELF2	DEG: VMH vs not	Fairly ubiquitious low level expression across tissue with robust upregulation in VMH specifically. RNA binding protein (other CELF1-6 family members--off the top of my head, CELF5 and CELF6--have CNS specificity in monoaminergic neurons). Subjectively, a robust relativistic (i.e., present everywhere but upregulated locally) enrichment compared to many genes after going through hundreds of putati…	Custom Human HYP Targets	ENSG00000048740
CHGB	VMH enriched, spatial pattern, nnsvg	Highly expressed thru HYP, higher in VMH; medial > lateral expression. General marker of peptide-releasing neural, endocrine cells	Custom Human HYP Targets	ENSG00000089199
CRH	Sex-differential gene of ARC cluster 8, possible marker of ARC clusters 8+13 (slash of cluster 8 as relativistic marker over 13)	Expression basically exclusive to ARC. Signif sex DE (M>F, lfc 1.78, FDR 0.049) only within cluster 8 alone. Its biological place in things hardly needs stating.	Custom Human HYP Targets	ENSG00000147571
CRHR2	VMH sex diff gene, slight VMH upreg, peptidergic signaling gene of general interest	Spotty expression, about 35-50% of spots per sample expressing are VMH. Female upregulated LFC ~2 fold in VMH spots.	Custom Human HYP Targets	ENSG00000106113
CYP19A1	Gene of interest re: sex differences	Only present in a few to a few dozen spots per section, notably including the perimeter of VMH. Aromatase (converts androgens to estrogens -- a known mechanism for establishment of hypothalamic sex differences in development)	Custom Human HYP Targets	ENSG00000137869
CYP26A1	ARC marker (novel)	Sparse hypothal expression with variably denser expression in putative ARC clusters. Interconverts different retinoids. Top 20 marker by logFC Cohen and logFC detected for harmony-bayesspace nnsvg10, k=15 cluster #8 and #1 by logFC detected for cluster #13.	Custom Human HYP Targets	ENSG00000095596
CYP26B1	ARC enriched (weakly)	Denser expression albeit at low levels in ARC. INactivates all trans retinoic acid (which is produced from inactive products by CYP26A1, also found enriched in ARC).	Custom Human HYP Targets	ENSG00000003137
DCC	Sex-differential gene of ARC cluster 8 and clusters 8+13 combined	Low but densest expression in ARC. M>F lfc 1.49 (cl8), M>F lfc 1.1 (cl8+13), FDRs 0.003, 0.008. Strong MDD candidate gene from GWAS. Axon guidance gene. LOF associated with failure of certain CNS tracts to form (corpus callosum, hippocampal commisure, anterior commissure) with intellectual-developmental consequences.	Custom Human HYP Targets	ENSG00000187323
DDN	DEG: VMH vs not	~70% of VMH spots, often with high expression, vs 10-20% of other spots. Annotations are mostly predictions, involving DNA binding/gene regulation.	Custom Human HYP Targets	ENSG00000181418
DLG4	VMH enriched, hard to discern possible spatial pattern; syndromic intellectual disability; sex DE	Modestly enriched (spots and xpr) in VMH. Seems like it could be skewed lateral > medial VMH, but hard to say. Involved in scaffolding at NMDARs and other postsynaptic receptors. Linked to a syndromic intellectual-developmental disorder (surprise surprise!). Male > Female in VMH, logFC 0.83, adj.P 0.03	Custom Human HYP Targets	ENSG00000132535
DOC2A	DEG: VMH vs not	Higher, denser expression in VMH vs other spots. Involved in calcium-driven neurotransmitter release, but DOC2A is also thought to potentially be involved in spontaneous vesicle release.	Custom Human HYP Targets	ENSG00000149927
DYDC2	Weak expression, VMH up	Very low expression hyp-wide (slightly higher than LINC02763, for comparator), but ≥75% of + spots are VMH. tissues expressing gene are variable across datasets and spp; only informative (inferred) annotation is possible role in histone methylation.	Custom Human HYP Targets	ENSG00000133665
ECEL1	Differential marker of ARC cluster 8 (vs ARC cluster 13); novel ARC marker	Dense nonzero expression in hypothalamus, but HIGH expression across arcuate. Gene putatively deactivates peptide transmitters thru peptidase activity (ie, putatively is to MAOA/MAOB as peptides are to monoamines)	Custom Human HYP Targets	ENSG00000171551
ELK1	DEG: VMH vs not	Relative enrichment in VMH vs other spots in all samples. Part of immediate-early transcriptional response in neurons. (Not solely due to differences in neuron %ages of VMH vs rest of tissue sections, as e.g. RBFOX3/NeuN, SNAP25 are NOT VMH-vs-other DE)	Custom Human HYP Targets	ENSG00000126767
ENOX2	ARC enriched (esp. cl 8)	Densest, but not highest per-spot, expression in peripheralmost ARC. Copper-cofactor'd enzyme that can oxidize NADH and ""exchange"" (i.e. swap) disulfide bridging partners within a target protein (which could be a reasonable way to reorganize a prepropeptide into different conformations to yield different mature peptides).	Custom Human HYP Targets	ENSG00000165675
ESR1	Known marker of VMH subpopulations; ARC is among expressing regions in our data	Mostly found in ARC and unknown cluster in Visium. Estrogen receptor.	Custom Human HYP Targets	ENSG00000091831
FABP6	Meh VMH enrichment, spatial pattern	Higher expression (but similar + spot rate) in VMH. Ventral > dorsal in VMH. Interestingly (given VMH roles in metabolic regulation), this is a gene involved in lipid uptake from the small intestine.	Custom Human HYP Targets	ENSG00000170231
FEZF1	VMH-enriched; model VMH marker	Should colocalize with canonical excitatory markers eg SLC17A6. Would be useful for cell-cell communication analyses.	Custom Human HYP Targets	ENSG00000128610
FOS	Possibly a useful covariate for tissue activity antemortem	Wildly variable levels donor-to-donor. Could be a useful continuous covariate (i.e., neuronal activity level before death)?	Custom Human HYP Targets	ENSG00000170345
FRMPD2	DEG: VMH vs not; distinct spatial pattern	Expressed in maybe 60% of VMH spots vs <<< 60% of remaining. Interestingly, expression in VMH area is highest in long stripes of spots bisecting the VMH along the medial-lateral axis in multiple donors, with said stripe continuing to run beyond VMH boundaries in both directions. Involved in establishing membrane polarity of epidermal cells and in microtubule organization (i.e. could be part of ne…	Custom Human HYP Targets	ENSG00000170324
GABRA5	DEG: VMH vs not	Similar pattern to CELF2, but maybe even stronger upregulation-style enrichment in VMH. Like GABRQ, a great one if pursuing cell-cell communication analyses leveraging the high resolution of Xenium	Custom Human HYP Targets	ENSG00000186297
GABRE	ARC marker (novel, though documented in previous supp tables from mouse)	Number 1 marker by both AUC and logfc cohen for both ARC clusters (#8 and #13), yet also a top distinguishing marker of cluster 8 when compared solely to cluster 13. Some looser swaths of lower expression elsewhere in tissue.	Custom Human HYP Targets	ENSG00000102287
GABRQ	Stark spatial pattern in VMH	Low per-spot expression in medial VMH; practically absent in lateral VMH.	Custom Human HYP Targets	ENSG00000268089
GAL	Stark spatial pattern in/outside ventromedial periphery of VMH	Known hypothalamic peptide. Similar to GABRQ, but with presence in ventral VMH, near-absence in dorsal. Would be useful for cell-cell communication analyses.	Custom Human HYP Targets	ENSG00000069482
GDF10	DEG: VMH vs not; possible spatial pattern of expression levels	More + spots in VMH than rest of tissue, though many NON-VMH spots express higher than a good portion of VMH spots. About 50% of VMH spots +, ~30-40% of other spots positive. Interesting relative expression pattern in VMH seems to feature higher expression along the full perimeter of VMH in several samples. Secreted TGFß family molecule involved in inhibition of adipogenesis.	Custom Human HYP Targets	ENSG00000266524
GFOD1	Meh VMH enrichment, spatial pattern; ADHD-linked (GWAS)	Modest VMH > others. Ventral > dorsal VMH expression. Weakly sex DE (logFC 0.39). Uncharacterized gene but zfish ortholog is brain expressed. ADHD candidate gene.	Custom Human HYP Targets	ENSG00000145990
GHRH	Stark spatial pattern in VMH, canonical HPA axis peptide; known marker for ARC	Similar pattern and expression levels to GAL above in VMH. GHRH+ cell types are known to reside in arcuate of mouse; by far most strongly expressed in putative ARC in these samples (top 10 logFC.cohen and AUC marker for clusters 8 and 13 in bayesspace harmony k=15 nnsvg10). Would be useful for cell-cell communication analyses.	Custom Human HYP Targets	ENSG00000118702
GLRA2	ARC Enriched	Dense, hi range expression thruout ARC. Sparse/absent elsewhere.	Custom Human HYP Targets	ENSG00000101958
GLRA3	DEG: VMH vs not; possible spatial pattern in terms of expression levels	>75% of VMH spots +, 50-65% of others +; higher expression in ~majrotiy of VMH spots compared to non-VMH spots. A fainter highest-expression-at-perimeter-of-VMH pattern can be seen in some samples (like GDF10 above but less stark). Glycine receptor, so would be handy for cell-cell communication analyses.	Custom Human HYP Targets	ENSG00000145451
GPER1	Gene of interest re: sex differences	Sparse expression, with denser bands / balls of expression in some samples. G-protein coupled (fast acting) estrogen receptor.	Custom Human HYP Targets	ENSG00000164850
GSX1	ARC enriched	Fairly exclusive to ARC with about 50% spots +ve. Neurodevelopmental TF. Regulates expression of GHRH. Very slight enrichment in Visium cluster 13 over cluster 8 (logFC 0.08)	Custom Human HYP Targets	ENSG00000169840
HCRT	Marker for other cluster in this data	Thin lateral band hugging dorsal portion of VMH at higher resolutions; possibly LHA; could make a real pretty dual-signal image along with NR5A1 to indicate adjacent VMH. Would be useful for cell-cell communication analyses.	Custom Human HYP Targets	ENSG00000161610
HRH1	Sex-differential gene of ARC cluster 8+13 combined; possible spatial pattern	Sparse expression tissue wide ± slight bump in +ve spots for ARC. F>M lfc 1.2 FDR 0.017. Could be interesting for cell signaling analyses; also interesting in that antihistamine effects of psych meds eg antipsychotics are often one of the side-mechs blamed for drug-related weight gain.	Custom Human HYP Targets	ENSG00000196639
HRH3	DEG: VMH vs not	Robust, relativistic enrichment in VMH amid ubiquitous low expression. Brain-and-meninges specific histamine receptor gene. Has known regulatory effects on monoamine release; implicated in sleep-wake cycles and in Tourette's syndrome. Could be useful for cell-cell communication analyses.	Custom Human HYP Targets	ENSG00000101180
HS6ST2	Strong VMH enrichment; chrX	Dense, mid-level expression in VMH, sparse and low elsewhere. Linked to a...you guessed it, (ultra-rare) neurodev disorder, Paganini-Miozzo syndrome. F > M logFC 0.64 in VMH.	Custom Human HYP Targets	ENSG00000171004
ICAM5	DEG: VMH vs not	50-75% of VMH spots + vs <25% of other spots; highest expressing spots per sample are almost exclusively VMH. Adhesion molecule known to be involved in dendritic plasticity in telencephalon--specifically hippocampus and cortex layer V, plus pituitary--but no literature re ICAM5 in hypothalamus or in hypothalamic neuroplasticity. Possibly indicates a novel brain area for a known plasticity gene. (…	Custom Human HYP Targets	ENSG00000105376
IL18R1	Sex-differential gene of ARC cluster 8; possible ARC cl8 specific marker?	Pretty specific to outer portion of ARC (ie cluster 8) and really starkly sex DE (F>M logFC 3 FDR 0.01). Downregulates thermogenic responses to cold temps (brown adipose-ic? shivering? not clear which) in mice.	Custom Human HYP Targets	ENSG00000115604
KRT18	DEG: VMH vs not	see KRT8 above	Custom Human HYP Targets	ENSG00000111057
KRT8	DEG: VMH vs not	>75% of VMH spots, ~50% of other spots, highest expressing spots are ~all VMH in each sample. Intermediate filament (keratin) which primarily forms quaternary structures with KRT18, which incidentally is a highly VMH>other DEG and shows similar enrichment and expression patterning in these samples. (What this is functionally doing piled into VMH vs. other places is a totally open question.)	Custom Human HYP Targets	ENSG00000170421
LBHD2	DEG: VMH vs not	>80% of VMH spots, some esp. strong expression, vs ~25% of others. Gene that has been used as a mouse marker of olfactory mitral cells (one of two output neuron types) and found to be well coexpressed with PACAP in the lateral habenula of mouse, but otherwise hasn't come up in any literature (CNS or otherwise). Further, Linnarsson-Lein data shows it only in (some of the) the NR5A1 expressing sing…	Custom Human HYP Targets	ENSG00000283071
LEPR	macaque VMH cell type comarker w ACVR1C	See above. 515 VMH spots LEPR+, 1348 ACVR1C+, 200 double+ in our data. Would be useful for cell-cell communication analyses.	Custom Human HYP Targets	ENSG00000116678
LINC01615	DEG: VMH vs not	lncRNA with few + spots, most of which are in VMH. Part of a chr6 CNV region spanning (hg38) chr6:[150mb-168mb]-170mb associated with neurodevelopmental-intellectual disabilities in 25 subjects across two papers (which can be found by going thru individual level anonymized cases listed in NCBI clinvar for linc01615). VMH specificity checks out in Linnarsson-lein human single cell preprint data fr…	Custom Human HYP Targets	ENSG00000223485
LINC02763	Weak expression, maybe VMH up?	Very low expression hyp-wide, but about 50% of + spots are VMH. Appears to be a human-gained lnc not found in primates (lncipedia)	Custom Human HYP Targets	ENSG00000254968
MAN1A1	VMH nnSVG	Lateral > medial bias in several samples. Mannosidase / golgi transport / vesicle related.	Custom Human HYP Targets	ENSG00000111885
MC3R	Low expressed, ARC enriched, recently shown to modulate AgRP neuron activity in mouse https://pubmed.ncbi.nlm.nih.gov/37425887/	~a dozen spots expressing per sample, virtually all ARC.	Custom Human HYP Targets	ENSG00000124089
MC4R	General hypothalamic gene of interest, VMH sex DE ± VMH spatial pattern	Modest medial>lateral distribution in VMH; male > female lfc ~1 in VMH spots	Custom Human HYP Targets	ENSG00000166603
MT2A	VMH nnSVG	Low-med expression thru VMH. Heavy metal binding and detoxification; more relevantly, induced by glucocorticoids. Biased along lateral/medial axis of VMH, but inconsistent in terms of which (lateral in some, medial in others). Could be interesting if this turns out to be specific to a particular type/types of VMH neurons that lack a consistent spatial distribution within VMH. Stripes?	Custom Human HYP Targets	ENSG00000125148
MYT1L	Weak VMH enrichment, weak sex DE	Weak but dense VMH expression (vs weak+sparse elsewhere). Weak sex DE (M>F logFC 0.32). Very interesting target though, since this is a recently discovered, syndromic ASD gene with a phenotype involving comorbid obesity!	Custom Human HYP Targets	ENSG00000186487
MYZAP	DEG: VMH vs not	~30-50% of VMH spots vs ~10% of other spots. This is a gene involved in cardiac myocytes and is one the Linnarsson-Lein adult human single-cell shows present at all in like 6 of their 3k putative VMH cells. No lit mentions in the brain (other than tumor mets from other tissues found in brain). Seems like a read mapping problem to me -- but it'd be an especially bizarre one if it turns out to be a…	Custom Human HYP Targets	ENSG00000263155
NECAB2	VMH and distal arcuate enrichment	Modest VMH enrichment; appears ≥ enriched in outer edges of arcuate. Adenosine 2A and mGluR5 receptor interactor/regulator. Not a robust marker of either VMH or ARC though.	Custom Human HYP Targets	ENSG00000103154
NPY2R	ARC enriched (both clusters, esp. 8)	Nearly every ARC spot +, vs sparse positives almost everywhere else except AVP/OXT max-expressing clusters where present.	Custom Human HYP Targets	ENSG00000185149
NR5A1	Canonical marker	In mouse, can recover about 70% of VMH by sorting. Appears to have spotty expression beyond VMH in Visium data, though ISH from same tissues before was very much circumscribed to a single nucleus of tissue.	Custom Human HYP Targets	ENSG00000136931
NRGN	Spatial pattern in VMH, model organism VMH enriched gene	Expressed in ~all VMH, but with clear central-lateral VMH bias in terms of magnitude	Custom Human HYP Targets	ENSG00000154146
NTRK3	Weak VMH enrichment, weak sex DE	Modest VMH enrichment; modest sex DE (male > F logFC 0.5). But BDNF pathway. Would be useful for cell-cell communication analyses.	Custom Human HYP Targets	ENSG00000140538
OXT	non-VMH marker	coexpressed/comarker with AVP in one of two spatially contiguous bayesspace clusters while absent/much lower in adjacent cluster at higher bayesspace dimensions (can't find which ones at the moment--somewhere in slack though). Would be useful for cell-cell communication analyses.	Custom Human HYP Targets	ENSG00000101405
OXTR	General hypothalamus gene of interest	Fairly uniform spot prevalence throughout each sample, with a general pattern of higher expression as one goes lateral and as one goes dorsal. Nothing stands out about it %+ spots or expression level in VMH compared to other regions by Visium.	Custom Human HYP Targets	ENSG00000180914
PCDH19	VMH enriched, weak spatial pattern	Possible dorsal > ventral pattern, but hard to tell given variable d/v extent of sections. Fairly strong relative enrichment in VMH vs other spots in several samples. Associated with childhood epilepsies and a female-specific, X-linked form of epilepsy.	Custom Human HYP Targets	ENSG00000165194
PCDH7	VMH enriched, weak but unique spatial pattern	Weaker VMH marker than PCDH19, but has an interesting pattern of reduced expression only along the veryyy medial edge of VMH.	Custom Human HYP Targets	ENSG00000169851
PCLO	VMH enriched, spatial pattern	High VMH with lateral > medial pattern; sparser but higher expression in lateral hypothal area (?). A coding SNP in this gene was one of the very first MDD GWAS associations, previously studied in the context of HPA reactivity in MDD. https://academic.oup.com/ijnp/article/14/2/237/696552	Custom Human HYP Targets	ENSG00000186472
PCP4	VMH enriched	Ubiquitous but higher in VMH. Calmodulin regulator.	Custom Human HYP Targets	ENSG00000183036
PEG10	Spatial pattern in VMH	Expressed in all VMH, but with clear medial bias in expression levels	Custom Human HYP Targets	ENSG00000242265
POMC	in-VMH SVG; known mouse ARC marker; top 10 marker here for ARC clustesr	Weak VMH expression with ventromedial bias. Would be useful for cell-cell communication analyses. High arcuate expression in both arcuate clusters (in nnsvg10%ile, k=15, clusters 8 and 13), with greater expression in the more distal cluster (in same clustering, #13).	Custom Human HYP Targets	ENSG00000115138
PROKR1	Sex-differential gene of ARC cluster 8, mouse ARC cell type marker (POMC neurons), ARC spot marker (this data)	Basically exclusive to ARC. Prokinectin receptor. Inhibits food intake in model organisms -- melanocortin receptor complex member MRAP2 interacts with PROKR1 to suppress activity of the latter in mouse. Upregulated in male ARC spots (logFC 1.2, FDR 0.04) https://www.ncbi.nlm.nih.gov/pmc/articles/PMC4786424/	Custom Human HYP Targets	ENSG00000169618
PTGDS	ARC spatial subdivision marker	One of the only clear-cut relativistic markers of ARC cluster 13 vs cluster 8 (though expressed broadly at decent levels across all hypothal spots). Prostaglandin synthase; prostaglandins seem to play an interesting, if only vaguely elucidated, role across sex diffs. (One example being PGE2's role in mediating sex-specific survival of MPOA neurons during early developmental sex hormone surges).	Custom Human HYP Targets	ENSG00000107317
PTPRN	VMH enriched, spatial pattern	Well-expressed throut VMH w/ clear medial/dorsomed > lateral pattern	Custom Human HYP Targets	ENSG00000054356
PWP2	in-VMH sex DEG	Male upreg on the order of 2^6, which nearly rivals XIST/chrY genes (even though PWP2 is chr21)	Custom Human HYP Targets	ENSG00000241945
RAB3B	VMH enriched (weak), marginal sex DE; additional HYP nucleus/i?	"" "" "" "" ; M > F logFC 0.38 in VMH. Appears to be as highly or more highly expressed in an additional non-VMH area in multiple donors. Neurotransmitter vesicle transport, including for dopamine vesicles; slightly higher in VMHdm in some, higher in VMHvl in others	Custom Human HYP Targets	ENSG00000169213
RBFOX1	DEG: VMH vs not	Relative enrichment in VMH vs other spots in all samples. Known ASD gene.	Custom Human HYP Targets	ENSG00000078328
RDH10	Sex-differential gene of ARC cluster 8 and clusters 8+13 combined	Ventral margins show densest expression, esppecially in females for both ARC and other ventral areas. DE F>M for ARC 8 lfc -1.5 FDR 0.04. Converts all trans retinol to the highly active retinoid ATRA. Esp. interesting re: RXRG w/ opp direction of sex DE below	Custom Human HYP Targets	ENSG00000121039
RNF152	VMH upregulated + modest sex DE	About 40% of spots express tissuewide, VMH not higher expresser in terms of spot proportion but overall upregulated compared to rest of tissue (lfc 0.5 VMH>other). Male > female in both VMH (lfc 0.7) and non-VMH spots. Plays a role in sensing amino acid starvation by ubiquinating RRAGx proteins, preventing them from activating mTORC1.	Custom Human HYP Targets	ENSG00000176641
RRAGB	Very slight VMH upregulation, target of RNF152 above	VMH upregulated vs other spots (logFC ~0.2, just shy of nominal significance). Target of RNF152/part of the same amino acid starvation pathway mentioned above.	Custom Human HYP Targets	ENSG00000083750
RXRG	Sex-differential gene of ARC cluster 8; gene with high spot level expression in VMH	VMH shows highest quantitative expression on a per-spot basis; ARC is denser but lower-per-spot expression. Upregulated in males for ARC 8 (M>F lfc 0.91 FDR 0.02). Retinoid receptor that also interacts with a handful of other nuclear receptors including PPAR TFs (involved in lipid metabolism regulation) and thyroid hormone receptors. ATRA (see above) is the primary activating ligand of monomeric …	Custom Human HYP Targets	ENSG00000143171
SHANK3	Sex-differential gene of ARC cluster 8 and 8+13; sex-differential gene of VMH	Diffuse expression in tissue sections. Female upregulated in ARC 8 (lfc 1.88 fdr 0.003) and in VMH. LOF of this gene is known to cause ASD and its KO is used in autism mouse models.	Custom Human HYP Targets	ENSG00000251322
SHISAL2B	Sex-differential gene of ARC cluster 8, possible marker of ARC clusters 8+13	Lower expression in other areas of spots, but densest + highest in ARC cluster 8 (outer portion of putative ARC area). Gene with absolutely zero annotated anything. Human protein atlas RNA data confirms hypothalamus is the highest expressing brain region, and arcuate is the highest-expressing hypothal region.	Custom Human HYP Targets	ENSG00000145642
SLC10A4	ARC enriched (cluster 13)	Densest +ve spot rate in ARC. Strong expression in interior perimeter of ARC (i.e. cluster 13). Predicted bile acid, serotonin, dopamine, ach transporter (?)	Custom Human HYP Targets	ENSG00000145248
SLC6A3	AS marker of ARC dopaminergic neurons, which don't appear to be present on the basis of TH expression but do via 6A3	SLC6A3 is upregulated in pseudobulked arcuate vs the rest of the tissue (lfc 1.6), and ARC supposedly contains dopaminergic neurons involved in hyp-pituitary signaling regulating prolactin. Th expression is hella sparse though. 6A3 looks more plausible. Would be good to have a marker of this population in the Xenium just as a sanity check.	Custom Human HYP Targets	ENSG00000142319
SNCA	VMH-enriched, marginal sex DE	Denser + higher expression in VMH. F>M in VMH logFC 0.4	Custom Human HYP Targets	ENSG00000145335
SSTR1	ARC enriched	Densest + highest expression in ARC.	Custom Human HYP Targets	ENSG00000139874
SSTR2	Sex-differential gene of ARC cluster 8; possible spatial pattern	Diffuse expression in tissue sections, including dense expression in ARC. Interesting pattern that would probably not be picked up by spatial variation tools--several samples seem to have a perfectly diagonal stripe of higher-expressing spots near the border of the ARC cluster 8-13 divide. Also, sex DE (M>F lfc 0.82 FDR 0.045).	Custom Human HYP Targets	ENSG00000180616
TAC3	Differential marker of ARC cluster 8 (vs ARC cluster 13)	Highly specific to arcuate and highly expressed there. Secreted peptide; mutations of the peptide hormone or the corresp. receptor are associated with idiopathic hypogonadotrophic hypogonadism (1), putatively via impairing physiologic activation of GnRH secreting neurons of HYP (2). 1: https://www.ncbi.nlm.nih.gov/pmc/articles/PMC2902066/ ; 2: https://academic.oup.com/jcem/article/95/5/2287/25971…	Custom Human HYP Targets	ENSG00000166863
TLL2	DEG: VMH vs not; super interesting spatial pattern	Appears biased toward the perimeters of VMH areas as called by clustering. Protease involved in developmental dorsoventral patterning.	Custom Human HYP Targets	ENSG00000095587
TMEM233	DEG: VMH vs not; spatial pattern (qualitative)	Expressed in ~50% of VMH spots and virtually no others. Possible pattern of higher expression lateral>medial VMH. Virtually nothing known about the gene, but brain and endocrine system are top 3 tissue types for bulk rnaseq. Protein in the same family as PRRT1, an AMPAR scaffolding protein.	Custom Human HYP Targets	ENSG00000224982
TNRC6B	VMH sex differential gene, neurodev disorder gene	trinucleotide repeat gene immplicated in a neurodevelopmental disorder. sex de in VMH spots. Male upregulated logFC 0.95 pre and post cropping of wonky sample. (also male upregulated in NON vmh spots). also chr21 (as is PWP2, the top male>female autosomal gene)	Custom Human HYP Targets	ENSG00000100354
TRH	Canonical HPA peptide with possible spatial pattern in VMH	Low proportion of spots expressing, but with possibly a hard to detect dorsal > ventral bias. Would be a good candidate for demonstrating Xenium as a way of confirming/ruling out spatial patterns that are too borderline in visium to make a call	Custom Human HYP Targets	ENSG00000170893
VGF	Sex-differential gene of ARC cluster 8; possible marker (by expression level) for ARC	Densely expressed throughout all tissue sections, highest per-spot expression in ARC area. Precursor for several secreted neuropeptide signals, including two that regulate vasopressin, and additional peptides that (in rat) signal through NTRK2 and impact neurogenesis, memory, and depressive-like behaviors. Female upregulated (lfc 0.95, FDR 0.014)	Custom Human HYP Targets	ENSG00000128564
VSNL1	VMH-enriched, sex DE	Expression thruout hyp, highest in VMH; F>M logFC 0.3 / adj.P 0.07 . Neuronal calcium sensor	Custom Human HYP Targets	ENSG00000163032
ZCCHC12	Spatial pattern in VMH	Same pattern and expression levels as PEG10 above	Custom Human HYP Targets	ENSG00000174460
ABCC9			Human Brain Base Panel	ENSG00000069431
ADAMTS12			Human Brain Base Panel	ENSG00000151388
ADAMTS16			Human Brain Base Panel	ENSG00000145536
ADAMTS3			Human Brain Base Panel	ENSG00000156140
ADRA1A			Human Brain Base Panel	ENSG00000120907
ADRA1B			Human Brain Base Panel	ENSG00000170214
AIF1			Human Brain Base Panel	ENSG00000204472
ALK			Human Brain Base Panel	ENSG00000171094
ANGPT1			Human Brain Base Panel	ENSG00000154188
ANK1			Human Brain Base Panel	ENSG00000029534
ANKRD18A			Human Brain Base Panel	ENSG00000180071
ANO3			Human Brain Base Panel	ENSG00000134343
ANXA1			Human Brain Base Panel	ENSG00000135046
APOE			Human Brain Base Panel	ENSG00000130203
APP			Human Brain Base Panel	ENSG00000142192
AQP4			Human Brain Base Panel	ENSG00000171885
ARHGAP24			Human Brain Base Panel	ENSG00000138639
ATP2C2			Human Brain Base Panel	ENSG00000064270
B4GALNT1			Human Brain Base Panel	ENSG00000135454
BCAN			Human Brain Base Panel	ENSG00000132692
BRINP3			Human Brain Base Panel	ENSG00000162670
BTBD11			Human Brain Base Panel	ENSG00000151136
C1QL3			Human Brain Base Panel	ENSG00000165985
C1orf162			Human Brain Base Panel	ENSG00000143110
CALCRL			Human Brain Base Panel	ENSG00000064989
CAPG			Human Brain Base Panel	ENSG00000042493
CAPN3			Human Brain Base Panel	ENSG00000092529
CAV1			Human Brain Base Panel	ENSG00000105974
CCK			Human Brain Base Panel	ENSG00000187094
CCL4			Human Brain Base Panel	ENSG00000275302
CCL5			Human Brain Base Panel	ENSG00000271503
CCNA1			Human Brain Base Panel	ENSG00000133101
CCNB2			Human Brain Base Panel	ENSG00000157456
CD14			Human Brain Base Panel	ENSG00000170458
CD163			Human Brain Base Panel	ENSG00000177575
CD2			Human Brain Base Panel	ENSG00000116824
CD36			Human Brain Base Panel	ENSG00000135218
CD3G			Human Brain Base Panel	ENSG00000160654
CD4			Human Brain Base Panel	ENSG00000010610
CD48			Human Brain Base Panel	ENSG00000117091
CD52			Human Brain Base Panel	ENSG00000169442
CD68			Human Brain Base Panel	ENSG00000129226
CD83			Human Brain Base Panel	ENSG00000112149
CD86			Human Brain Base Panel	ENSG00000114013
CDH1			Human Brain Base Panel	ENSG00000039068
CDH12			Human Brain Base Panel	ENSG00000154162
CDH4			Human Brain Base Panel	ENSG00000179242
CDH6			Human Brain Base Panel	ENSG00000113361
CDK1			Human Brain Base Panel	ENSG00000170312
CEMIP			Human Brain Base Panel	ENSG00000103888
CEMIP2			Human Brain Base Panel	ENSG00000135048
CENPF			Human Brain Base Panel	ENSG00000117724
CHODL			Human Brain Base Panel	ENSG00000154645
CLDN11			Human Brain Base Panel	ENSG00000013297
CNDP1			Human Brain Base Panel	ENSG00000150656
CNTN2			Human Brain Base Panel	ENSG00000184144
CNTNAP3B			Human Brain Base Panel	ENSG00000154529
COL12A1			Human Brain Base Panel	ENSG00000111799
COL25A1			Human Brain Base Panel	ENSG00000188517
CORO1A			Human Brain Base Panel	ENSG00000102879
CRHBP			Human Brain Base Panel	ENSG00000145708
CRYM			Human Brain Base Panel	ENSG00000103316
CSPG4			Human Brain Base Panel	ENSG00000173546
CTNNA3			Human Brain Base Panel	ENSG00000183230
CTSH			Human Brain Base Panel	ENSG00000103811
CTSS			Human Brain Base Panel	ENSG00000163131
CUX2			Human Brain Base Panel	ENSG00000111249
CX3CR1			Human Brain Base Panel	ENSG00000168329
CXCL14			Human Brain Base Panel	ENSG00000145824
CXCR4			Human Brain Base Panel	ENSG00000121966
CYTIP			Human Brain Base Panel	ENSG00000115165
DCN			Human Brain Base Panel	ENSG00000011465
DDR2			Human Brain Base Panel	ENSG00000162733
DNER			Human Brain Base Panel	ENSG00000187957
EFHD1			Human Brain Base Panel	ENSG00000115468
EGFR			Human Brain Base Panel	ENSG00000146648
ELOVL2			Human Brain Base Panel	ENSG00000197977
ERBB3			Human Brain Base Panel	ENSG00000065361
ERMN			Human Brain Base Panel	ENSG00000136541
EYA4			Human Brain Base Panel	ENSG00000112319
FASLG			Human Brain Base Panel	ENSG00000117560
FBLN1			Human Brain Base Panel	ENSG00000077942
FCER1G			Human Brain Base Panel	ENSG00000158869
FCGR1A			Human Brain Base Panel	ENSG00000150337
FCGR3A			Human Brain Base Panel	ENSG00000203747
FGFR2			Human Brain Base Panel	ENSG00000066468
FGFR3			Human Brain Base Panel	ENSG00000068078
FILIP1			Human Brain Base Panel	ENSG00000118407
FLT1			Human Brain Base Panel	ENSG00000102755
FSTL4			Human Brain Base Panel	ENSG00000053108
GAD1			Human Brain Base Panel	ENSG00000128683
GAD2			Human Brain Base Panel	ENSG00000136750
GAS2L3			Human Brain Base Panel	ENSG00000139354
GJA1			Human Brain Base Panel	ENSG00000152661
GNLY			Human Brain Base Panel	ENSG00000115523
GPNMB			Human Brain Base Panel	ENSG00000136235
GPR183			Human Brain Base Panel	ENSG00000169508
GPR34			Human Brain Base Panel	ENSG00000171659
GZMA			Human Brain Base Panel	ENSG00000145649
HES1			Human Brain Base Panel	ENSG00000114315
HHATL			Human Brain Base Panel	ENSG00000010282
HILPDA			Human Brain Base Panel	ENSG00000135245
HLA-DMB			Human Brain Base Panel	ENSG00000242574
HLA-DQA1			Human Brain Base Panel	ENSG00000196735
HS3ST2			Human Brain Base Panel	ENSG00000122254
HS3ST4			Human Brain Base Panel	ENSG00000182601
HTR2A			Human Brain Base Panel	ENSG00000102468
HTR2C			Human Brain Base Panel	ENSG00000147246
IDH1			Human Brain Base Panel	ENSG00000138413
IDH2			Human Brain Base Panel	ENSG00000182054
IDO1			Human Brain Base Panel	ENSG00000131203
IFITM3			Human Brain Base Panel	ENSG00000142089
IGFBP3			Human Brain Base Panel	ENSG00000146674
IGFBP4			Human Brain Base Panel	ENSG00000141753
IGFBP5	VMH-specificish and sex DE	Female upregulated 2-fold; both sexes higher xpr in ventral vs.dorsal VMH; marginal VMH marker vs. all other tissue spots	Human Brain Base Panel	ENSG00000115461
IL7R			Human Brain Base Panel	ENSG00000168685
ITGA8			Human Brain Base Panel	ENSG00000077943
ITGAM			Human Brain Base Panel	ENSG00000169896
ITGAX			Human Brain Base Panel	ENSG00000140678
ITGB2			Human Brain Base Panel	ENSG00000160255
KCNH5			Human Brain Base Panel	ENSG00000140015
KIT			Human Brain Base Panel	ENSG00000157404
KLF2			Human Brain Base Panel	ENSG00000127528
KLF4			Human Brain Base Panel	ENSG00000136826
KLK6			Human Brain Base Panel	ENSG00000167755
KLRB1			Human Brain Base Panel	ENSG00000111796
LAMA2			Human Brain Base Panel	ENSG00000196569
LAMP5	DEG: VMH vs not	Screamin' hot in VMH vs sparse, low expression elsewhere. LAMP5 is canonically a marker of chandelier cells in cortical tissues...wonder what it's doing here?	Human Brain Base Panel	ENSG00000125869
LHX6			Human Brain Base Panel	ENSG00000106852
LOX			Human Brain Base Panel	ENSG00000113083
LRRK1			Human Brain Base Panel	ENSG00000154237
LRRK2			Human Brain Base Panel	ENSG00000188906
LY86			Human Brain Base Panel	ENSG00000112799
LYPD6	Sex-differential gene of ARC cluster 8 and clusters 8+13 combined	Spotty expression thruout tissue, with more dense + spots in ARC clear in males. M>F logFC 1.67, FDR 0.02). Inhibits signaling at certain nicotonic acetylcholine receptors. https://pubmed.ncbi.nlm.nih.gov/34631692/	Human Brain Base Panel	ENSG00000187123
LYPD6B			Human Brain Base Panel	ENSG00000150556
LYVE1			Human Brain Base Panel	ENSG00000133800
MAG			Human Brain Base Panel	ENSG00000105695
MAL			Human Brain Base Panel	ENSG00000172005
MCTP2			Human Brain Base Panel	ENSG00000140563
MEIS2			Human Brain Base Panel	ENSG00000134138
MEPE			Human Brain Base Panel	ENSG00000152595
MGST1			Human Brain Base Panel	ENSG00000008394
MKI67			Human Brain Base Panel	ENSG00000148773
MOBP			Human Brain Base Panel	ENSG00000168314
MOG			Human Brain Base Panel	ENSG00000204655
MS4A6A			Human Brain Base Panel	ENSG00000110077
MYO16			Human Brain Base Panel	ENSG00000041515
MYO5B			Human Brain Base Panel	ENSG00000167306
MYRF			Human Brain Base Panel	ENSG00000124920
NCSTN			Human Brain Base Panel	ENSG00000162736
NDST4			Human Brain Base Panel	ENSG00000138653
NES			Human Brain Base Panel	ENSG00000132688
NKG7			Human Brain Base Panel	ENSG00000105374
NNAT			Human Brain Base Panel	ENSG00000053438
NOTCH1			Human Brain Base Panel	ENSG00000148400
NPFFR2			Human Brain Base Panel	ENSG00000056291
NPNT			Human Brain Base Panel	ENSG00000168743
NPY1R	ARC enriched (both clusters, esp. 8)	Nearly every ARC spot + vs sparse +ves elsewhere. Reasons for interest here would be obvious.	Human Brain Base Panel	ENSG00000164128
NR2F2	DEG: VMH vs not	80-90% of VMH spots expressing, many very highly, vs 30-40% of others (with the exception of putative AVP/OXT clusters in some samples). Retinoic acid responsive in vitro; silences OXT promoter; binding motifs are enriched in ESR1-bound but closed chromatin in breast cancer. Interesting for both the putative OXT/AVP neurons (given that one cluster is marked by both while an adjacent cluster is no…	Human Brain Base Panel	ENSG00000185551
NR4A2			Human Brain Base Panel	ENSG00000153234
NRP1			Human Brain Base Panel	ENSG00000099250
NTNG1			Human Brain Base Panel	ENSG00000162631
NTNG2			Human Brain Base Panel	ENSG00000196358
NWD2			Human Brain Base Panel	ENSG00000174145
NXPH2			Human Brain Base Panel	ENSG00000144227
OLIG1			Human Brain Base Panel	ENSG00000184221
OLIG2			Human Brain Base Panel	ENSG00000205927
OPALIN			Human Brain Base Panel	ENSG00000197430
OTOGL			Human Brain Base Panel	ENSG00000165899
P2RY12			Human Brain Base Panel	ENSG00000169313
P2RY13			Human Brain Base Panel	ENSG00000181631
PAX6			Human Brain Base Panel	ENSG00000007372
PCNA			Human Brain Base Panel	ENSG00000132646
PCSK1			Human Brain Base Panel	ENSG00000175426
PCSK6			Human Brain Base Panel	ENSG00000140479
PDGFD			Human Brain Base Panel	ENSG00000170962
PDGFRA			Human Brain Base Panel	ENSG00000134853
PECAM1			Human Brain Base Panel	ENSG00000261371
PHLDB2			Human Brain Base Panel	ENSG00000144824
PLCE1			Human Brain Base Panel	ENSG00000138193
PLCH1			Human Brain Base Panel	ENSG00000114805
PLD5			Human Brain Base Panel	ENSG00000180287
POSTN			Human Brain Base Panel	ENSG00000133110
POU6F2			Human Brain Base Panel	ENSG00000106536
PROX1			Human Brain Base Panel	ENSG00000117707
PSEN1			Human Brain Base Panel	ENSG00000080815
PSEN2			Human Brain Base Panel	ENSG00000143801
PSENEN			Human Brain Base Panel	ENSG00000205155
PTCHD4			Human Brain Base Panel	ENSG00000244694
PTPRC			Human Brain Base Panel	ENSG00000081237
PTPRZ1			Human Brain Base Panel	ENSG00000106278
PVALB			Human Brain Base Panel	ENSG00000100362
RASGRP1			Human Brain Base Panel	ENSG00000172575
RELN			Human Brain Base Panel	ENSG00000189056
RFTN1			Human Brain Base Panel	ENSG00000131378
RGS10			Human Brain Base Panel	ENSG00000148908
RGS16			Human Brain Base Panel	ENSG00000143333
RIT2			Human Brain Base Panel	ENSG00000152214
RNASET2			Human Brain Base Panel	ENSG00000026297
RNF144B			Human Brain Base Panel	ENSG00000137393
RORB			Human Brain Base Panel	ENSG00000198963
ROS1			Human Brain Base Panel	ENSG00000047936
RSPO2			Human Brain Base Panel	ENSG00000147655
RXFP1	Top arc clusters vs all others upregulated gene; nonsignificantly female upregulated	LFC in ARC clusters vs other spots > 3; relaxin (peptide signal) GPCR. The relaxin peptide comes from of a larger family of remotely insulin-like peptides; relaxin itself is a peptide hormone largely associated with pregnancy and its associated tissue changes; also has some vasodilatory effects. Accordingly, perhaps unsurprising that it is F>M in ARC (logFC ~1 in individual ARC clusters and colla…	Human Brain Base Panel	ENSG00000171509
RYR3			Human Brain Base Panel	ENSG00000198838
S100A4			Human Brain Base Panel	ENSG00000196154
SAMD5			Human Brain Base Panel	ENSG00000203727
SDK1			Human Brain Base Panel	ENSG00000146555
SEMA5A			Human Brain Base Panel	ENSG00000112902
SERPINA3			Human Brain Base Panel	ENSG00000196136
SFRP2			Human Brain Base Panel	ENSG00000145423
SLC17A6			Human Brain Base Panel	ENSG00000091664
SLC17A7			Human Brain Base Panel	ENSG00000104888
SLC24A3			Human Brain Base Panel	ENSG00000185052
SLC26A4			Human Brain Base Panel	ENSG00000091137
SLIT3			Human Brain Base Panel	ENSG00000184347
SNCG			Human Brain Base Panel	ENSG00000173267
SNTB2			Human Brain Base Panel	ENSG00000168807
SORCS1			Human Brain Base Panel	ENSG00000108018
SOX10			Human Brain Base Panel	ENSG00000100146
SOX11			Human Brain Base Panel	ENSG00000176887
SOX2			Human Brain Base Panel	ENSG00000181449
SOX4			Human Brain Base Panel	ENSG00000124766
SOX9			Human Brain Base Panel	ENSG00000125398
SPHKAP			Human Brain Base Panel	ENSG00000153820
SPI1			Human Brain Base Panel	ENSG00000066336
SPON1			Human Brain Base Panel	ENSG00000262655
SST	Canonical VMH, other hypothal nuclei gene; spatial pattern in VMH	Clear ventromedial bias in expression / % + spots. Would be useful for cell-cell communication analyses.	Human Brain Base Panel	ENSG00000157005
ST18			Human Brain Base Panel	ENSG00000147488
STAT3			Human Brain Base Panel	ENSG00000168610
STK32B			Human Brain Base Panel	ENSG00000152953
STXBP2			Human Brain Base Panel	ENSG00000076944
SULF1			Human Brain Base Panel	ENSG00000137573
SYNPR			Human Brain Base Panel	ENSG00000163630
TAC1	in-VMH sex DEG	Female upregulated 2-fold; generally a stable FDR<0.1 across DE approaches. Would be useful for cell-cell communication analyses.	Human Brain Base Panel	ENSG00000006128
TACR1			Human Brain Base Panel	ENSG00000115353
TENM1			Human Brain Base Panel	ENSG00000009694
TESPA1			Human Brain Base Panel	ENSG00000135426
TGFB1			Human Brain Base Panel	ENSG00000105329
TGFB2			Human Brain Base Panel	ENSG00000092969
TGFBI			Human Brain Base Panel	ENSG00000120708
THBS1			Human Brain Base Panel	ENSG00000137801
THEMIS			Human Brain Base Panel	ENSG00000172673
THSD4			Human Brain Base Panel	ENSG00000187720
THSD7B			Human Brain Base Panel	ENSG00000144229
TMEM132C			Human Brain Base Panel	ENSG00000181234
TMIGD3			Human Brain Base Panel	ENSG00000121933
TOP2A			Human Brain Base Panel	ENSG00000131747
TP53			Human Brain Base Panel	ENSG00000141510
TPH2			Human Brain Base Panel	ENSG00000139287
TRAC			Human Brain Base Panel	ENSG00000277734
TREM2			Human Brain Base Panel	ENSG00000095970
TRHDE			Human Brain Base Panel	ENSG00000072657
TRIL			Human Brain Base Panel	ENSG00000255690
TRPC5			Human Brain Base Panel	ENSG00000072315
TRPC6			Human Brain Base Panel	ENSG00000137672
TSHZ2			Human Brain Base Panel	ENSG00000182463
TTYH1			Human Brain Base Panel	ENSG00000167614
UGT8			Human Brain Base Panel	ENSG00000174607
UNC5B			Human Brain Base Panel	ENSG00000107731
VCAN			Human Brain Base Panel	ENSG00000038427
VIP			Human Brain Base Panel	ENSG00000146469
VWC2L			Human Brain Base Panel	ENSG00000174453
WIF1			Human Brain Base Panel	ENSG00000156076
ZBBX			Human Brain Base Panel	ENSG00000169064
ZDHHC23			Human Brain Base Panel	ENSG00000184307
